# Copy number variations of *Plasmodium vivax DBP1*, *EBP/DBP2*, and *RBP2b* in Duffy-positive and Duffy-negative Ethiopians

**DOI:** 10.1101/2024.04.29.591731

**Authors:** Kareen Pestana, Anthony Ford, Rei Rama, Beka Abagero, Daniel Kepple, Junya Tomida, Jean Popovici, Delenasaw Yewhalaw, Eugenia Lo

## Abstract

Recent evidence challenges the belief that Duffy-negative individuals are resistant to *Plasmodium vivax* due to lacking Duffy Antigen Receptor for Chemokines (DARC). Erythrocyte Binding Protein (EBP/DBP2) has shown moderate binding to Duffy-negative erythrocytes *in vitro*. Reticulocyte Binding Protein 2b (RBP2b) interactions with Transferrin Receptor 1 (TfR1) suggest involvement in Duffy-negative infections. Gene copy number variations in *PvDBP1*, *PvEBP*/*DBP2*, and *PvRBP2b* were investigated in Duffy-positive and Duffy-negative *P. vivax*-infected individuals from Ethiopia. Among Duffy-positive samples, 34% displayed *PvDBP1* duplications (Cambodian-type). In Duffy-negative infections, 30% showed duplications, mostly Cambodian-type. For *PvEBP*/*DBP2* and *PvRBP2b*, Duffy-positive samples exhibited higher duplication rates (1-8 copies for *PvEBP*/*DBP2*, 1-5 copies for *PvRBP2b* 46% and 43% respectively) compared to Duffy-negatives (20.8% and 26% respectively). The range of copy number variations was lower in Duffy-negative infections. Demographic and clinical factors associated with gene multiplications in both Duffy types were explored, enhancing understanding of *P. vivax* evolution in Duffy-negative Africans.
