## Supplementary Table 3 for "Copy number variations of *Plasmodium vivax DBP1*, *EBP/DBP2*, and *RBP2b* in Duffy-positive and Duffy-negative Ethiopians"

### Sheet: Sheet1
Sample ID	DBP RQ Value	DBP Copy number	DBP Transcripts per million (TPM)	EBP RQ	EBP Copy Number	EBP Transcripts per million (TPM)	RBP2b RQ	RBP2b Copy Number	RBP2b Transcripts per million (TPM)
GHC-006	0.3	1	122.116	0.139	1	6.66383	0.154	1	44.2717
GHC-017	0.645	1	89.2926	0.212	1	0.914442	0.38	1	82.2859
GHC-022	0.849	1	170.951	0.207	1	28.9308	0.159	1	41.5462
GHC-025	1.412	1	108.185	0.609	1	0.229416	0.326	1	68.0444
JHC-001	0.632	1	112.753	1.59	2	2.24422	0.468	1	74.0773
JHC-005	1.207	1	113.682	2.098	2	7.09606	0.574	1	119.227
SGH-003	0.592	1	122.605	0.287	1	1.22923	0.164	1	24.3147
SGH-006	0.79	1	324.444	1.712	2	48.1295	0.586	1	55.7949
SGH-007	0.752	1	161.609	0.56	1	1.82587	0.769	1	44.1393
UHC-020	0.638	1	91.9218	0.479	2	33.8697	1.228	1	22.5451
